# Discerning Specific Thrombolytic Activities and Blood Clot Degradomes of Diverse Snake Venoms with Untargeted Peptidomics

**DOI:** 10.1101/2024.08.30.610527

**Authors:** Cara F. Smith, Mamadou Alpha Baldé, Lilyrose Bahrabadi, Merilyn Amponsah-Asamoah, Keira Y. Larson, Sean P. Maroney, David Ceja-Galindo, Martin Millimouno, Naby Camara, Jordan Benjamin, Nicklaus P. Brandehoff, Cassandra M. Modahl, Maxwell C. McCabe, Mitchell J. Cohen, Todd A. Castoe, Cellou Baldé, Kate Jackson, Stephen P. Mackessy, Kirk C. Hansen, Anthony J. Saviola

**Affiliations:** Department of Biochemistry and Molecular Genetics, 12801 East 17th Avenue, University of Colorado Denver, Aurora, CO, USA; Asclepius Snakebite Foundation, Aurora, CO, USA; Snakebite Center of Excellence, Institut de Recherche en Biologie Appliqueé de Guinée (IRBAG), Kindia, Guinea; Rocky Mountain Poison and Drug Center, Denver Health and Hospital Authority, Denver, CO, USA; Centre for Snakebite Research and Interventions, Liverpool School of Tropical Medicine, Pembroke Place, Liverpool, UK; Department of Surgery, University of Colorado Denver, 12631 East 17th Avenue, Aurora, CO, 80045-2527, USA; Department of Biology, The University of Texas Arlington, Texas, USA; Biology Department, Witman College, Walla Walla, WA, USA; Department of Biological Sciences, 501 20th Street, University of Northern Colorado, Greeley, CO 80639 USA

## Abstract

Identification and characterization of snake venom toxins that interfere with hemostasis have important implications for the treatment of snake envenomation, the bioprospecting of therapeutically useful molecules, and the development of research tools for investigating hematologic disorders. Many venoms have been shown to possess thrombolytic activity. However, it remains unclear if actions on other clot-stabilizing proteins beyond fibrin chains contribute significantly to venom-induced thrombolysis because the clot-wide targets of venom proteases and the mechanisms responsible for thrombolysis are not well understood. Here, we utilize a high-throughput time-based thrombolysis assay in combination with untargeted peptidomics to provide comprehensive insight into the effects of venom from six snake species on blood clot degradation. We compare thrombolytic profiles across venoms with variable levels of proteases and generate venom-specific fingerprints of cleavage specificity. We also compare the specific effects of venoms that possess a range of thrombolytic activity on fibrin subunits and other clot-bound proteins involved in clot structure. Venoms with higher thrombolytic activity demonstrated an enhanced ability to target multiple sites across fibrin chains critical to clot stability and structure, as well as clot-stabilizing proteins including fibronectin and vitronectin. Collectively, this study significantly expands our understanding of the thrombolytic and fibrinolytic effects of snake venom by determining the full suite of clot-specific venom targets that are involved in clot formation and stability.
