## Supplemental Table 1 for "Discerning Specific Thrombolytic Activities and Blood Clot Degradomes of Diverse Snake Venoms with Untargeted Peptidomics"

	FC	log2(FC)	raw.pval	log10p
Band 4.1-like protein 5	126.57	6.9838	0.018427	1.7345
Alpha-1B-glycoprotein	100.9	6.6567	5.3436e-08	7.2722
Selenoprotein P	63.518	5.9891	0.010029	1.9988
26S proteasome non-ATPase regulatory subunit 2	53.329	5.7368	0.041872	1.3781
Fibrinogen beta chain	42.255	5.401	2.1855e-09	8.6604
Inter-alpha-trypsin inhibitor heavy chain H1	36.487	5.1893	1.5479e-07	6.8103
Tropomodulin-1	31.205	4.9637	0.028823	1.5403
Immunoglobulin heavy constant mu	26.289	4.7164	0.00063234	3.199
Hemoglobin subunit delta	24.913	4.6388	9.1154e-06	5.0402
Complement component C9	24.247	4.5998	0.0048892	2.3108
Tubulin alpha-1B chain	23.129	4.5316	1.9928e-09	8.7005
Putative Ras-related protein Rab-1C	21.225	4.4077	0.0077452	2.111
Hemoglobin subunit beta	19.947	4.3181	0.0020456	2.6892
Catalase	19.353	4.2745	6.6443e-05	4.1776
ADP-ribosylation factor 3	18.459	4.2062	0.0021518	2.6672
Serum paraoxonase/arylesterase 1	17.838	4.1569	0.019216	1.7163
Reticulon-4	17.333	4.1155	0.0067758	2.169
Proteasome inhibitor PI31 subunit	16.27	4.0241	2.0415e-05	4.6901
Protein phosphatase methylesterase 1	15.622	3.9655	0.00063032	3.2004
Angiotensinogen	15.375	3.9425	0.046348	1.334
Glycophorin-C	15.124	3.9188	0.0005675	3.246
Adenylate kinase isoenzyme 1	15.013	3.9081	0.0080318	2.0952
Plasminogen	14.788	3.8864	2.6022e-05	4.5847
Ran-specific GTPase-activating protein	13.106	3.7121	0.0031455	2.5023
Complement component C6	11.44	3.516	0.015215	1.8177
Uncharacterized protein C9orf40	11.133	3.4767	0.0092753	2.0327
Glutathione peroxidase 1	10.873	3.4427	0.037664	1.4241
Lumican	10.566	3.4014	6.5966e-05	4.1807
Complement factor B	10.477	3.3891	1.4607e-05	4.8354
Plasma kallikrein	10.202	3.3508	0.026983	1.5689
Calpain small subunit 1	10.029	3.3261	2.6874e-05	4.5707
Serine/threonine-protein phosphatase 2A 65 kDa regulatory subunit A alpha isoform	9.613	3.265	0.032349	1.4901
Serum amyloid A-4 protein	9.5998	3.263	0.0044099	2.3556
Alpha-synuclein	8.681	3.1179	0.015949	1.7973
Alpha-adducin	8.5795	3.1009	0.0029097	2.5362
Apolipoprotein B-100	8.3354	3.0592	1.0943e-05	4.9609
Pleckstrin	8.1929	3.0344	8.0589e-06	5.0937
Peroxiredoxin-2	7.949	2.9908	0.031642	1.4997
Extracellular matrix protein 1	7.582	2.9226	6.1602e-08	7.2104
WW domain-binding protein 2	7.5348	2.9136	0.0050098	2.3002
Fibrinogen gamma chain	7.5223	2.9112	5.3093e-06	5.275
UV excision repair protein RAD23 homolog A	7.5013	2.9071	0.022854	1.641
Peroxiredoxin-6	6.9609	2.7993	0.0012064	2.9185
Flavin reductase (NADPH)	6.9014	2.7869	2.3165e-05	4.6352
Vitronectin	6.7215	2.7488	3.8616e-08	7.4132
N-acetylmuramoyl-L-alanine amidase	6.4152	2.6815	9.5292e-09	8.0209
Albumin1	6.2206	2.6371	0.0021029	2.6772
Protein DDI1 homolog 2	6.1592	2.6227	0.0044989	2.3469
Protein-glutamine gamma-glutamyltransferase 2	5.9257	2.567	0.021392	1.6698
Elongation factor 1-alpha 1	5.6775	2.5053	0.044178	1.3548
Glyceraldehyde-3-phosphate dehydrogenase	5.4768	2.4533	0.037578	1.4251
Thrombospondin-1	5.3928	2.431	0.0013083	2.8833
GTP-binding nuclear protein Ran	5.3789	2.4273	0.0046216	2.3352
Histidine-rich glycoprotein	5.2998	2.406	0.015897	1.7987
Eukaryotic translation initiation factor 5A-1	4.9403	2.3046	8.5159e-05	4.0698
Peroxiredoxin-1	4.8954	2.2914	0.043391	1.3626
Protocadherin beta-16	4.5	2.1699	0.0051156	2.2911
Hyaluronan-binding protein 2	4.4925	2.1675	0.028096	1.5514
Fibronectin	4.2805	2.0978	1.2097e-05	4.9173
Bisphosphoglycerate mutase	4.2433	2.0852	0.030418	1.5169
Alpha-1-antitrypsin	4.1317	2.0467	0.013609	1.8662
Fibrinogen alpha chain	4.0064	2.0023	9.5029e-06	5.0221
Ubiquitin-conjugating enzyme E2 N	3.8375	1.9402	0.025027	1.6016
Thymidylate kinase	3.8036	1.9274	0.025752	1.5892
Cofilin-1	3.7012	1.888	0.014784	1.8302
Dynamin-2	3.6535	1.8693	0.024783	1.6059
Beta-adducin	3.6402	1.864	0.024639	1.6084
Carbonic anhydrase 2	3.4742	1.7967	0.019307	1.7143
26S proteasome non-ATPase regulatory subunit 9	3.4427	1.7835	0.017351	1.7607
LIM and SH3 domain protein 1	3.4423	1.7834	0.016843	1.7736
Complement C4-A	3.3262	1.7339	0.030713	1.5127
C4b-binding protein alpha chain	3.2705	1.7095	0.015927	1.7979
Adenine phosphoribosyltransferase	3.2486	1.6998	0.016852	1.7733
Gelsolin	3.1464	1.6537	0.00079001	3.1024
Apolipoprotein A-IV	0.30384	-1.7186	0.019828	1.7027
Transgelin-2	0.14554	-2.7805	0.0018523	2.7323
Heparin cofactor 2	0.12868	-2.9581	0.00011338	3.9455
Neurogranin	0.099252	-3.3328	0.028495	1.5452
Thymosin beta-4	0.08056	-3.6338	0.036261	1.4406
Adenosine 5'-monophosphoramidase HINT1	0.071954	-3.7968	0.022346	1.6508
