## Supplemental Table 2 for "Discerning Specific Thrombolytic Activities and Blood Clot Degradomes of Diverse Snake Venoms with Untargeted Peptidomics"

	t.stat	p.value	#NAME?	FDR
Tubulin alpha-1B chain	-14.56	1.9928e-09	8.7005	2.2402e-07
Fibrinogen beta chain	-14.451	2.1855e-09	8.6604	2.2402e-07
N-acetylmuramoyl-L-alanine amidase	-12.808	9.5292e-09	8.0209	6.5116e-07
Vitronectin	-11.399	3.8616e-08	7.4132	1.9791e-06
Alpha-1B-glycoprotein	-11.091	5.3436e-08	7.2722	2.1047e-06
Extracellular matrix protein 1	-10.958	6.1602e-08	7.2104	2.1047e-06
Inter-alpha-trypsin inhibitor heavy chain H1	-10.13	1.5479e-07	6.8103	4.5331e-06
Fibrinogen gamma chain	-7.3848	5.3093e-06	5.275	0.00013605
Pleckstrin	-7.0993	8.0589e-06	5.0937	0.0001771
Hemoglobin subunit delta	-7.0164	9.1154e-06	5.0402	0.0001771
Fibrinogen alpha chain	-6.9885	9.5029e-06	5.0221	0.0001771
Apolipoprotein B-100	-6.8945	1.0943e-05	4.9609	0.00018694
Fibronectin	-6.8281	1.2097e-05	4.9173	0.00019076
Complement factor B	-6.7044	1.4607e-05	4.8354	0.00021388
Proteasome inhibitor PI31 subunit	-6.488	2.0415e-05	4.6901	0.000279
Flavin reductase (NADPH)	-6.4073	2.3165e-05	4.6352	0.0002968
Plasminogen	-6.3336	2.6022e-05	4.5847	0.00030606
Calpain small subunit 1	-6.3133	2.6874e-05	4.5707	0.00030606
Lumican	-5.7602	6.5966e-05	4.1807	0.00068104
Catalase	-5.7559	6.6443e-05	4.1776	0.00068104
Eukaryotic translation initiation factor 5A-1	-5.6076	8.5159e-05	4.0698	0.00083132
Apolipoprotein C-I	-5.4451	0.00011215	3.9502	0.0010105
Heparin cofactor 2	5.4387	0.00011338	3.9455	0.0010105
Glycophorin-C	-4.528	0.0005675	3.246	0.0048474
Protein phosphatase methylesterase 1	-4.4706	0.00063032	3.2004	0.0049858
Immunoglobulin heavy constant mu	-4.4689	0.00063234	3.199	0.0049858
Gelsolin	-4.3479	0.00079001	3.1024	0.0059982
Inter-alpha-trypsin inhibitor heavy chain H2	-4.1258	0.001194	2.923	0.008528
Peroxiredoxin-6	-4.1203	0.0012064	2.9185	0.008528
Thrombospondin-1	-4.077	0.0013083	2.8833	0.0089402
Transgelin-2	3.8925	0.0018523	2.7323	0.012249
Hemoglobin subunit beta	-3.8401	0.0020456	2.6892	0.012974
Albumin1	-3.8255	0.0021029	2.6772	0.012974
ADP-ribosylation factor 3	-3.8134	0.0021518	2.6672	0.012974
Alpha-adducin	-3.655	0.0029097	2.5362	0.017042
Ran-specific GTPase-activating protein	-3.6142	0.0031455	2.5023	0.017912
Serum amyloid A-4 protein	-3.4378	0.0044099	2.3556	0.02427
Protein DDI1 homolog 2	-3.4274	0.0044989	2.3469	0.02427
GTP-binding nuclear protein Ran	-3.4134	0.0046216	2.3352	0.024293
Complement component C9	-3.3841	0.0048892	2.3108	0.024969
WW domain-binding protein 2	-3.3714	0.0050098	2.3002	0.024969
Protocadherin beta-16	-3.3606	0.0051156	2.2911	0.024969
Reticulon-4	-3.2145	0.0067758	2.169	0.032303
Putative Ras-related protein Rab-1C	-3.145	0.0077452	2.111	0.036085
Adenylate kinase isoenzyme 1	-3.1262	0.0080318	2.0952	0.036589
Uncharacterized protein C9orf40	-3.0514	0.0092753	2.0327	0.041335
Selenoprotein P	-3.0108	0.010029	1.9988	0.043743
